# A Genome-Scale Metabolic Model for the Smut-Fungus *Ustilago maydis*

**DOI:** 10.1101/2022.03.03.482780

**Authors:** Ulf W. Liebal, Lena Ullmann, Christian Lieven, Philipp Kohl, Daniel Wibberg, Thiemo Zambanini, Lars M. Blank

## Abstract

*Ustilago maydis* is an important plant pathogen causing corn-smut disease and an effective biotechnological production host. The lack of a comprehensive metabolic overview hinders a full understanding of environmental adaptation and a full use of the organism’s metabolic potential. Here, we report the first genome scale metabolic model (GSMM) of *Ustilago maydis* (iUma22) for the simulation of metabolic activities. iUma22 was reconstructed from sequencing and annotation using PathwayTools, the biomass equation was derived from literature values and from the codon composition. The final model contains over 25% of annotated genes in the sequenced genome. Substrate utilization was corrected by Biolog-Phenotype arrays and exponential batch cultivations were used to test growth predictions. A pan-genome of four different *U. maydis* strains revealed missing metabolic pathways in iUma22. The majority of metabolic differences between iUma22 and the pangenome occurs in the inositol, purine and starch metabolic pathways. The new model allows studies of metabolic adaptations to different environmental niches as well as for biotechnological applications.
