## Supplemental Data 1 for "A Genome-Scale Metabolic Model for the Smut-Fungus *Ustilago maydis*"

### Sheet: Proteome Amino Acid Composition
Based on FASTA File Proteome Sequences PENDANT/ Helmholtz Munich	Total amount of AA:		4000178										GAM:	Protein	DNA	RNA	Total
Amino Acid Full Name	Amino Acids 1-Letter Code:	Absolute Amount:	Relative Amount i.e. Molar Percentage (mol/mol):	Molecular Weight (g/mol):	Molecular Weight - 1 Water Molecule during polymerization (18.0153 g/mol)	Weight of AA per mole Protein (g AA/mol Protein)	Weight of AA per weight of Protein (g AA/g Protein)	mmol AA / g DW	g AA / g DW				mmol Protein per g DW:	2.76886	0.0095847	0.306961
Alanine	A	422758	0.105685	89.1	71.0847	7.51257	0.0689241	0.292627	0.0208013				wt %	0.3018	0.003	0.1
Arginine	R	255293	0.0638204	174.2	156.185	9.96777	0.0914493	0.17671	0.0275994				Cp = mmol -P/mmol (Proteine)	4.324	1.365	0.406
Asparagine	N	134463	0.0336143	132.1	114.085	3.83487	0.035183	0.0930733	0.0106182				Result (mmol -P/g DW)	11.9726	0.0130831	0.124626	12.1103
Aspartic Acid	D	232095	0.0580212	133.1	115.085	6.67735	0.0612613	0.160653	0.0184887				Growth-associated maintenance: Hydrolysis of 11,97257 mmol ATP/g DW
Cystein	C	42755	0.0106883	121.3	103.285	1.10394	0.0101281	0.0295944	0.00305665			Weight of Water per mole Protein	Weight of Water per weight of Protein		mmol H2O / g DW per Proteinsynthesis
Glutamine	Q	177738	0.0444325	147.1	129.085	5.73556	0.0526209	0.123028	0.015881			342.291	3.14035		52.6084
Glutamic Acid	E	213967	0.0534894	146.2	128.185	6.85652	0.0629051	0.148105	0.0189848
Glycine	G	257703	0.0644229	75.1	57.0847	3.67756	0.0337398	0.178378	0.0101827
Histidine	H	105129	0.0262811	155.2	137.185	3.60536	0.0330774	0.0727687	0.00998276
Isoleucine	I	166207	0.0415499	131.2	113.185	4.70281	0.043146	0.115046	0.0130214
Leucine	L	358325	0.0895773	131.2	113.185	10.1388	0.0930182	0.248027	0.0280729
Lysine	K	176258	0.0440625	146.2	128.185	5.64814	0.0518189	0.122003	0.0156389
Methionine	M	76920	0.0192291	149.2	131.185	2.52257	0.0231433	0.0532429	0.00698465
Phenylalanine	F	129091	0.0322713	165.2	147.185	4.74984	0.0435774	0.0893549	0.0131517
Proline	P	234789	0.0586946	115.1	97.0847	5.69835	0.0522795	0.162517	0.015778
Serine	S	404286	0.101067	105.1	87.0847	8.80139	0.0807483	0.279841	0.0243699
Threonine	T	240431	0.0601051	119.1	101.085	6.0757	0.0557415	0.166423	0.0168228
Tryptophan	W	47468	0.0118665	204.2	186.185	2.20936	0.0202697	0.0328566	0.00611741
Tyrosine	Y	89950	0.0224865	181.2	163.185	3.66945	0.0336654	0.0622621	0.0101602
Valine	V	234552	0.0586354	117.1	99.0847	5.80987	0.0533027	0.162353	0.0160867
Control Sum:		4000178	1	2738.2	Weight of Protein (g) per mole Protein (g/mol):	108.998			Summe	0.3018
			Absolute amount of C per AA	Absolute amount of H	Absolute amount of O	Absolute amount of N	Absolute amount of S	Relative amount of C	Relative amount of H	Relative amount of O	Relative amount of N	Relative amount of S
		Alanine	3	7	2	1	0	0.317054	0.739794	0.21137	0.105685	0
		Arginine	6	15	2	4	0	0.382922	0.957306	0.127641	0.255282	0
		Asparagine	4	8	3	2	0	0.134457	0.268914	0.100843	0.0672285	0
		Aspartic Acid	4	6	4	1	0	0.232085	0.348127	0.232085	0.0580212	0
		Cystein	3	7	2	1	1	0.0320648	0.0748179	0.0213765	0.0106883	0.0106883
		Glutamine	5	10	3	2	0	0.222163	0.444325	0.133298	0.088865	0
		Glutamic Acid	5	8	4	1	0	0.267447	0.427915	0.213957	0.0534894	0
		Glycine	2	5	2	1	0	0.128846	0.322114	0.128846	0.0644229	0
		Histidine	6	9	2	3	0	0.157686	0.23653	0.0525622	0.0788432	0
		Isoleucine	6	13	2	1	0	0.249299	0.540149	0.0830998	0.0415499	0
		Leucine	6	13	2	1	0	0.537464	1.1645	0.179155	0.0895773	0
		Lysine	6	15	2	2	0	0.264375	0.660938	0.0881251	0.0881251	0
		Methionine	5	11	2	1	1	0.0961457	0.211521	0.0384583	0.0192291	0.0192291
		Phenylalanine	9	11	2	1	0	0.290442	0.354984	0.0645426	0.0322713	0
		Proline	5	9	2	1	0	0.293473	0.528252	0.117389	0.0586946	0
		Serine	3	7	3	1	0	0.303201	0.707469	0.303201	0.101067	0
		Threonine	4	9	3	1	0	0.24042	0.540946	0.180315	0.0601051	0
		Tryptophan	11	12	2	2	0	0.130531	0.142398	0.0237329	0.0237329	0
		Tyrosine	9	11	3	1	0	0.202378	0.247351	0.0674595	0.0224865	0
		Valine	5	11	2	1	0	0.293177	0.644989	0.117271	0.0586354	0
		Total Elemental Equation per mole protein:	107	197	49	29	2	4.77563	9.56334	2.48473	1.378	0.0299174
							Normalized to C:	1	2.00253	0.520293	0.288548	0.0062646

### Sheet: Genome DNA Composition
Based on FASTA File Proteome Sequences PENDANT/ Helmholtz Munich	Total amount of Desoxy Nucleotides:		19644113
Nucleotide Full Name	1-Letter Code:	Absolute Amount:	Relative Amount i.e. Molar Percentage (mol/mol):	Molecular Weight (g/mol):	Molecular Weight - Pyrophosphate during polymerization (173.943 g/mol)	Weight of dNTP per mole DNA (g AA/mol DNA)	Weight of dNTP per weight of DNA (g dNTP/g DNA)	mmol dNTP / g DW	g dNTP / g DW			Total amount of DNA per g DW:	0.0095847
desoxyAdeninetriphosphate	A	4515007	0.22984	491.182	317.239	72.9142	0.232954	0.00220295	0.000698861			wt %	0.003
desoxyThyminetriphosphat	T	4515007	0.22984	482.168	308.225	70.8425	0.226335	0.00220295	0.000679004			Cp = mmol -P/mmol (Proteine)	1.365
desoxyGuanosintriphosphat	G	5.30705e+06	0.27016	507.181	333.238	90.0275	0.287629	0.0025894	0.000862887			Result (mmol -P/g DW)	0.0130831
desoxyCytidintriphosphat	C	5.30705e+06	0.27016	467.157	293.214	79.2146	0.253083	0.0025894	0.000759248
					Weight of DNA (g) per mole DNA (g/mol):	312.999		0.0095847
		Absolute amount of C per AA	Absolute amount of H	Absolute amount of O minus the Os from Pyrophosphate	Absolute amount of N	Absolute amount of P minus the Ps from pyrophosphate	Relative amount of C	Relative amount of H	Relative amount of O	Relative amount of N	Relative amount of P
	dAMP	10	12	5	5	1	2.2984	2.75808	1.1492	1.1492	0.22984
	dTMP	10	13	7	2	1	2.2984	2.98792	1.60888	0.45968	0.22984
	dGMP	10	12	6	5	1	2.7016	3.24192	1.62096	1.3508	0.27016
	dCMP	9	12	6	3	1	2.43144	3.24192	1.62096	0.810479	0.27016
	Total Elemental Equation per mole DNA:	39	15	24	49	4	9.72984	12.2298	6	3.77016	1
						Normalized to C:	1	1.25694	0.61666	0.387484	0.102777

### Sheet: Genome RNA Composition
Based on FASTA File Proteome Sequences PENDANT/ Helmholtz Munich	Total amount of Nucleotides:		19644113
Nucleotide Full Name	1-Letter Code:	Absolute Amount:	Relative Amount i.e. Molar Percentage (mol/mol):	Molecular Weight (g/mol):	Molecular Weight - Pyrophosphate during polymerization (173.943 g/mol)	Weight of NTP per mole RNA (g NTP/mol RNA)	Weight of dNTP per weight of RNA (g RNA/g DW)	mmol NTP / g DW	g NTP / g DW		Total amount of DNA per g DW:	0.306961
Adeninetriphosphate	A	4515007	0.22984	507.18	333.237	76.5913	0.235105	0.0705519	0.0235105		wt %	0.1
Uridintriphosphat	U	4515007	0.22984	484.14	310.197	71.2957	0.21885	0.0705519	0.021885		Cp = mmol -P/mmol (Proteine)	0.406
Guanosintriphosphat	G	5.30705e+06	0.27016	523.18	349.237	94.3498	0.289617	0.0829284	0.0289617		Result (mmol -P/g DW)	0.124626
Cytidintriphosphat	C	5.30705e+06	0.27016	483.16	309.217	83.538	0.256429	0.0829284	0.0256429
					Weight of RNA (g) per mole RNA(g/mol):	325.775	1	0.306961
	Absolute amount of C per AA	Absolute amount of H	Absolute amount of O	Absolute amount of N	Absolute amount of P	Relative amount of C	Relative amount of H	Relative amount of O	Relative amount of N	Relative amount of P
AMP	10	12	7	5	1	2.2984	2.75808	1.60888	1.1492	0.22984
UMP	9	11	9	2	1	2.06856	2.52824	2.06856	0.45968	0.22984
GMP	10	12	8	5	1	2.7016	3.24192	2.16128	1.3508	0.27016
CMP	9	12	8	3	1	2.43144	3.24192	2.16128	0.810479	0.27016
Total Elemental Equation per mole DNA:	38	47	32	15	4	9.5	11.7702	8	3.77016	1
					Normalized to C:	1	1.23896	0.842105	0.396859	0.105263

### Sheet: Lipid Composition
Based on A. Hernandez, D. Cooke, M. Lewis et al. (1997)	Total amount of Nucleotides (µg/mg protein):		546.8
TOTAL LIPIDS of plasma membrane (Combination of fatty acids, sterols and phospholipids!)	Abbreviation:	Absolute Amount (µg/mg protein):	Relative Amount (no unit):	Average Molecular Weight (g/mol) combined from average molecular weight of lipids in complexes composition and phosphatidyl core:	Adapted Absolute Amount based on lipids present in Model! (µg/mg protein)	Adapted Relative Amount (w/w) based on lipids present in Model!:	Weight of lipids per mole Total lipids (g lipids/mol Total lipids)	Weight of lipids per weight of lipids (g lipids/g total lipids)	mmol Lipid / g DW	g Lipids/ g DW
Phoshpatidylethanolamine	PE	125.3	0.229151	802.215	125.3	0.30048	241.049	0.412664	0.206328	0.16552
Phoshatidylcholine	PC	79.1	0.14466	844.296	79.1	0.189688	160.153	0.274174	0.130252	0.109971
	Free Sterols	146.6	0.268105	396.65	146.6	0.351559	139.446	0.238724	0.241402	0.0957523
	CLB Fatty Acids	129.8	0.237381	266.534	0	0	0	0		0
	Free Fatty Acids	66	0.120702	274.723	66	0.158273	43.4813	0.0744378	0.108681	0.029857
				Sum:	417	Weight of Total Lipids (g) per mole Total Lipids (g/mol):	584.129	1	0.686663	0.4011
Free Sterols present in Ustilago plasma membrane according to A. Hernandez, D. Cooke, M. Lewis et al. (1997)	IUPAC name:	Absolute Amount (µg/mg protein):	Relative Amount (w/w):	Molecular Weight (g/mol):	Adapted Absolute Amount based of Free Sterols present in Model!	Adapted Relative Amount (w/w) based of Free Sterols present in Model!:	Weight of Free Sterols per mole Free Sterols (g Sterols/mol Sterols	Weight of Free Sterols per weight of Total Free Sterols(g Sterols/g Total Sterols)	Free Sterols present in Model CL1710
Ergosterol	ergosta-5,7,22-trien-3β-ol	69.1	0.722048	396.65	69.1	1	396.65	1.44382	ERGOSTEROL_c
ergosta-5,7-dienol		18.4	0.192268	398.671	0	0	0	0	X
Ergosta-7-enol	ergost-7-enol	4.5	0.0470219	0	0	0	0	0	X
14-Methylfecosterol		0.3	0.0031348	412.371	0	0	0	0	X
Obtusifoliol		0	0	426.717	0	0	0	0	OBTUSIFOLIOL_c
Eburicol		1.3	0.0135841	440.744	0	0	0	0	X
Ergosta-5,8,22-trienol	(3β,22E)-Ergosta-5,8,22-trien-3-ol	1.1	0.0114943	0	0	0	0	0	X
Ergosta-8,22-dienol		0	0	0	0	0	0	0	X
Ergosta-8-enol		0	0	0	0	0	0	0	X
Unknown Sterols		1	0.0104493	0	0				X
	Sum:	95.7		Sum:	69.1
						Average Molecular Weight of a typical sterol (g/mol):	396.65
Free Fatty Acids present in Ustilago plasma membrane according to A. Hernandez, D. Cooke, M. Lewis et al. (1997)	Abbreviation:	Absolute Amount (µg/mg protein):	Relative Amount (w/w):	Molecular Weight (g/mol):	Adapted Absolute Amount based on FA present in Model!	Adapted Relative Amount (w/w) based on FA present in Model!:	Weight of Fatty Acid per mole Total Fatty Acids (g Fatty Acid/mol Free Fatty Acids)	Weight of Free Fatty Acids per mole Total Fatty Acids (g Free Fatty Acid/mol Total Fatty Acids)	Weight of Fatty Acids per weight of Total Fatty Acids(g Fatty Acid/g Total Fatty Acids)	Fatty Acids present in Model CL1710	mmol Free Fatty Acids / g DW
Palmitinsäure	16:0	25.1	0.251	254.408	25.1	0.273123	69.4847	10.9976	0.0188273	PALMITATE_c	0.0296831
Stearinsäure	18:0	28	0.28	284.48	28	0.304679	86.6751	13.7184	0.0234851	STEARIC_ACID_c	0.0331127
Ölsäure	18:1	7.6	0.076	282.46	7.6	0.0826986	23.359	3.69711	0.00632928	OLEATE__45__CPD_c	0.00898772
Linolsäure	18:2	30.8	0.308	280.45	30.8	0.335147	93.9919	14.8764	0.0254677	LINOLEIC_ACID_c	0.0364239
Alpha-Linolensäure	18:3	0.4	0.004	278.43	0.4	0.00435256	1.21188	0.191809	0.000328367	LINOLENIC_ACID_c	0.000473038
Arachinsäure	20:0	3.7	0.037	312.54	0	0	0	0	0	X
11-Eicosenoic acid	20:1	0.7	0.007	310.51	0	0	0	0	0	X
Behenic acid	22:0	1.8	0.018	340.58	0	0	0	0	0	X
Erucic acid	22:1	1.9	0.019	338.57	0	0	0	0	0	X
	Sum:	100		Sum:	91.9
						Average Molecular Weight of a typical free fatty acid (g/mol):	274.723	43.4813	0.0744378		0.108681
Fatty Acid Tails of Complex Lipids present in Ustilago plasma membrane according to A. Hernandez, D. Cooke, M. Lewis et al. (1997)	Abbreviation:	Absolute Amount (µg/mg protein):	Relative Amount (w/w):	Molecular Weight (g/mol):	Adapted Absolute Amount based on FA present in Model!	Adapted Relative Amount (w/w) based on FA present in Model!:	Weight of Fatty Acid per mole Total Fatty Acids (g Fatty Acid/mol Complex Lipids)	Weight of Fatty Acids per weight of Total Fatty Acids(g Fatty Acid/g Total Fatty Acids)	Fatty Acids present in Model CL1710
Palmitinsäure	16:0	29.3	0.298675	254.408	29.3	0.298675	75.9853	0.276589	PALMITATE_c
Palmitoleic acid	16:1	2	0.0203874	254.41	0	0	0		X
Stearinsäure	18:0	20	0.203874	284.48	20	0.203874	57.998	0.211115	STEARIC_ACID_c
Ölsäure	18:1	24.4	0.248726	282.46	24.4	0.248726	70.2551	0.255731	OLEATE__45__CPD_c
Linolsäure	18:2	20.5	0.20897	280.45	20.5	0.20897	58.6058	0.213327	LINOLEIC_ACID_c
Alpha-Linolensäure	18:3	1.3	0.0132518	278.43	1.3	0.0132518	3.68969	0.0134306	LINOLENIC_ACID_c
Arachinsäure	20:0	1	0.0101937	312.54	1	0	0	0	X
11-Eicosenoic acid	20:1	0.7	0.00713558	310.51	0.7	0	0	0	X
Behenic acid	22:0	0.7	0.00713558	340.58	0.7	0	0	0	X
Erucic acid	22:1	0.2	0.00203874	338.57	0.2	0	0	0	X
	Sum:	98.1		Sum:	98.1
						Average Molecular Weight of a typical fatty acid in complex lipids (g/mol):	266.534
			Absolute amount of C per AA	Absolute amount of H	Absolute amount of O	Absolute amount of N	Absolute amount of P	Relative amount of C	Relative amount of H	Relative amount of O	Relative amount of N	Relative amount of P
		PALMITATE_c	16	31	2	0	0	4.016	7.781	0.502	0	0
		STEARIC_ACID_c	18	35	2	0	0	5.04	9.8	0.56	0	0
		OLEATE__45__CPD_c	18	33	2	0	0	1.368	2.508	0.152	0	0
		LINOLEIC_ACID_c	18	31	2	0	0	5.544	9.548	0.616	0	0
		LINOLENIC_ACID_c	18	29	2	0	0	0.072	0.116	0.008	0	0
		Total Free Fatty Acids	88	159	10	0	0	2.53871	4.70911	0.290906	0	0
		PALMITATE_c	16	31	2	0	0	4.7788	9.25892	0.59735	0	0
		STEARIC_ACID_c	18	35	2	0	0	3.66972	7.13558	0.407747	0	0
		OLEATE__45__CPD_c	18	33	2	0	0	4.47706	8.20795	0.497452	0	0
		LINOLEIC_ACID_c	18	31	2	0	0	3.76147	6.47808	0.417941	0	0
		LINOLENIC_ACID_c	18	29	2	0	0	0.238532	0.384302	0.0265036	0	0
		Total Complex Bound FA	88	159	10	0	0	16.9256	31.4648	1.94699	0	0
		ERGOSTEROL_c	28	44	1	0	0	9.84365	15.4686	0.351559	0	0
		PE Core	7	12	8	1	1
		Double Average Complex Bound FA	176	318	20	0	0
		Sum PE	183	330	28	1	1	54.9878	99.1583	8.41343	0.30048	0.30048
		PC Core	10	18	8	1	1
		Double Average Complex Bound FA	176	318	20	0	0
		Sum PC	186	336	28	1	1	35.282	63.7353	5.31127	0.189688	0.189688
		Total Elemental Equation per mole Lipids:	485	869	67	2	2	102.652	183.071	14.3672	0.490168	0.490168
							Normalized to C:	1	1.78341	0.13996	0.00477504	0.00477504

### Sheet: Cell Wall Composition
Based on J. Ruiz-Herrera, C. Leon et al (1996) DOI: 10.1006/fgbi.1996.0028	Total amount of Nucleotides (µg/mg protein):		104.1
CELL WALL (Focus on Monomer and Polysaccharides)	Abbreviation:	Average Percentage of total dry weight (g /100g Cell Wall):	Relative Amount (no unit):	Average Molecular Weight (g/mol) combined from average molecular weight of CW components:	Adapted Absolute Amount based on CW components present in Model! (µg/mg protein)	Adapted Relative Amount (w/w) based on CW components present in Model!:	Weight of CW component per mole Total Cell Wall (g CW component/mol Total Cell Wall)	Weight of individual Cell Wall Components per weight of Total Cell Wall (g Cell Wall Component/g Total Cell Wall)	Fatty Acids present in Model CL1710	mmol Cell Wall Components / g DW
Chitin		14.2	0.136407	203.19	14.2	0.160998	32.7131	0.21629	CHITIN_c	0.173935
Chitosan		0	0	0	0	0	0	0	X
Protein		15.9	0.152738	0	0	0	0	0	X
Polyuronides		0	0	0	0	0	0	0	X
Phosphate		0.9	0.00864553	94.971	0.9	0.0102041	0.969092	0.00640736	Pi_c	0.011024
Neutral Polysaccharides		73.1	0.702209	141.849	73.1	0.828798	117.564	0.777303		0.895396
				Sum:	88.2	Weight of CellWall (g) per mole CellWall (g/mol):	151.247	1		1.08035
Neutral Polysaccharides present in Ustilago cell wall Based on J. Ruiz-Herrera, C. Leon et al (1996) DOI: 10.1006/fgbi.1996.0028	IUPAC name:	Percentage of total neutral polysaccharide content	Relative Amount (w/w):	Molecular Weight (g/mol) - 2 H2O (36 g/mol):	Adapted Absolute Amount based on CW components present in Model! (µg/mg protein)	Adapted Relative Amount (w/w) based on CW components present in Model!:	Weight of neutral polysaccarides per mole per mole Total neutral polysaccharides (g neutralpolysaccharides/mol total neutral polysaccharides)	Weight of neutral polysaccarides per mole Total Cell Wall (g CW component/mol Total Cell Wall)	Weight of individual Neutral Polysaccharides per weight of Total Cell Wall (g Cell Wall Component/g Total Cell Wall)	Neutral Polysaccharides present in Model CL1710
Xylose		23	0.23	114.13	0	0	0	0	0	X
Mannose		23	0.23	144.16	23	0.353846	51.0105	42.2774	0.279526	CPD-13559	0.316832
Galactose		11	0.11	144.156	11	0.169231	24.3956	20.2191	0.133683	ALPHA-D-GALACTOSE	0.151528
Glucose		26	0.26	144.16	26	0.4	57.664	47.7918	0.315986	ALPHA-GLUCOSE	0.358158
Ribose		5	0.05	114.13	5	0.0769231	8.77923	7.27621	0.0481082	CPD-10330	0.0688766
Arabinose		6	0.06	114.13	0	0	0	0	0	X
Fucose		6	0.06	128.16	0	0	0	0	0	X
	Sum:	100		Sum:	65
						Average Molecular Weight of a typical Polysaccharide (g/mol):	141.849	117.564	0.777303		0.895396
								C6H12O6
								C16H23N5O16P2
		Absolute amount of C per AA	Absolute amount of H	Absolute amount of O	Absolute amount of N	Absolute amount of P	Relative amount of C	Relative amount of H	Relative amount of O	Relative amount of N	Relative amount of P
	CPD-13559 /D__45__mannopyranose_c	6	12	6	0	0	1.38	2.76	1.38	0	0
	ALPHA-D-GALACTOSE	6	12	6	0	0	0.66	2.76	1.38	0	0
	ALPHA-GLUCOSE	6	12	6	0	0	1.56	2.76	1.38	0	0
	CPD-10330	5	10	5	0	0	0.25	2.3	1.15	0	0
	Total Neutral Polysaccharides	23	46	23	0	0	3.19087	8.76868	4.38434	0	0
	CHITIN_c	8	13	5	1	0	1.28798	2.09297	0.804989	0.160998	0
	Pi_c	0	1	0	4	1	0	0.0102041	0	0.0408163	0.0102041
	Total Elemental Equation per mole Cell Wall:	31	60	28	5	1	4.47885	10.8719	5.18933	0.201814	0.0102041
						Normalized to C:	1	2.42737	1.15863	0.0450593	0.00227828

### Sheet: Elemental Equation
			Unknown Percentages	Percentages Calculated from combined elemental composition U. maydis (CHNO) and S. cerevisiae (PS) [xchangedbounds] [Unit: g/g DW]	C	H	O	N	P	S		Percentages Calculated from combined elemental composition U. maydis (CHNO) and S. cerevisiae (PS). Phoshorus content varied by *1 order of magnitude!	C	H	O	N	P	S	Percentages Calculated from combined elemental composition U. maydis (CHNO) and S. cerevisiae (PS). Phoshorus content varied by /1 order of magnitude!	C	H	O	N	P	S
Protein	0.3018	X		0.3018	1	2.00253	0.520293	0.288548	0	0.0062646		0.29	1	2.00253	0.520293	0.288548	0	0.0062646	0.3001	1	2.00253	0.520293	0.288548	0	0.0062646
DNA	0.003	Y		0.003	1	1.25694	0.61666	0.387484	0.102777	0		0.003	1	1.25694	0.61666	0.387484	0.102777	0	0.003	1	1.25694	0.61666	0.387484	0.102777	0
RNA	0.1	Z		0.1	1	1.23896	0.842105	0.396859	0.105263	0		0.1	1	1.23896	0.842105	0.396859	0.105263	0	0.1	1	1.23896	0.842105	0.396859	0.105263	0
Lipids	0.4011	A		0.4011	1	1.78341	0.13996	0.00477504	0.00477504	0		0.4047	1	1.78341	0.13996	0.00477504	0.00477504	0	0.4023	1	1.78341	0.13996	0.00477504	0.00477504	0
Cell Wall	0.1634	B		0.1634	1	2.42737	1.15863	0.0450593	0.00227828	0		0.1653	1	2.42737	1.15863	0.0450593	0.00227828	0	0.1639	1	2.42737	1.15863	0.0450593	0.00227828	0
Ash				0.0307
Result:			0		0.9693	1.84399	0.488543	0.13721	0.0131222	0.00189066	<= LinOpt solved with Matlab! Upper and Lower bounds taken from D. Griffin Fungal Physiology 2nd Edition 1994		0.963	1.83139	0.485108	0.133908	0.0131437	0.00181673		0.9693	1.84394	0.488405	0.136748	0.0131291	0.00188001
Result Phosphor *10:					0.963	1.83139	0.485108	0.133908	0.0131437	0.00181673		Percentages Calculated from combined elemental composition U. maydis (CHNO) and S. cerevisiae (PS). Sulphur content varied by *1 order of magnitude!	C	H	O	N	P	S	Percentages Calculated from combined elemental composition U. maydis (CHNO) and S. cerevisiae (PS). Sulphur content varied by /1 order of magnitude!	C	H	O	N	P	S
Result Phosphor /10:					0.9693	1.84394	0.488405	0.136748	0.0131291	0.00188001		0.3001	1	2.00253	0.520293	0.288548	0	0.0062646	0.2974	1	2.00253	0.520293	0.288548	0	0.0062646
Result Sulphur*10:					0.9693	1.84413	0.488711	0.13676	0.0131283	0.00188001		0.003	1	1.25694	0.61666	0.387484	0.102777	0	0.003	1	1.25694	0.61666	0.387484	0.102777	0
Result Sulphur /10:					0.9691	1.84402	0.48898	0.136045	0.013137	0.00186309		0.1	1	1.23896	0.842105	0.396859	0.105263	0	0.1	1	1.23896	0.842105	0.396859	0.105263	0
												0.402	1	1.78341	0.13996	0.00477504	0.00477504	0	0.4032	1	1.78341	0.13996	0.00477504	0.00477504	0
												0.1642	1	2.42737	1.15863	0.0450593	0.00227828	0	0.1655	1	2.42737	1.15863	0.0450593	0.00227828	0
During unlimited growth phase					1	1.826	0.5	0.136	0.012	0.003			0.9693	1.84413	0.488711	0.13676	0.0131283	0.00188001		0.9691	1.84402	0.48898	0.136045	0.013137	0.00186309
During Nitrogen limitation					1	1.85	0.33	0.05
Biomass comp of A.Niger:
Protein		0.263	0.263	0.340422
DNA		0.00244	0.00244	0.00315829
RNA		0.01814	0.01814	0.0234801
Lipids		0.10899	0.10899	0.141075
Cell Wall		0.38	0.38	0.491865
Small molecules		0.131	0	0
Ash		0.075	0	0
Sum		0.97857	0.77257
Non Normalized Elemental Composition of Biomass:				C	H	O	N	P	S	Percentages Calculated from combined elemental composition U. maydis (CHNO) and S. cerevisiae (PS) [xchangedbounds] [Unit: g/g DW]
			Proteins	4.77563	9.56334	2.48473	1.378		0.0299174	0.3018
			DNA	9.72984	12.2298	6	3.77016	1	0	0.003
			RNA	9.5	11.7702	8	3.77016	1	0	0.1
			Lipids	102.652	183.071	14.3672	0.490168	0.490168	0	0.4011
			Cell Wall	4.47885	10.8719	5.18933	0.201814	0.0102041	0	0.1634
										0.0307
		Result:		44.3261	79.3063	8.1785	1.03379	0.301274	0.00902908
				1	1.78916	0.184508	0.0233224	0.00679676	0.000203697
