## Supplemental Data 2 for "A Genome-Scale Metabolic Model for the Smut-Fungus *Ustilago maydis*"

### Sheet: Metadata
Organism:	Ustilago maydis
Biolog Array:	PM1
Experimenter:	Daniel Kaplan+Lena Ullmann
Start:	19.05.2021
Time Unit:	h
Measurements:	2
Replicates:	3
Sheet-Names:	Rep1t1	Rep2t1	Rep3t1	Rep1t2	Rep2t2	Rep3t2

### Sheet: Rep1t1
time	120	h
	1	2	3	4	5	6	7	8	9	10	11	12
A	0.162	0.617	0.59	0.183	0.452	0.465	0.213	0.4	0.198	0.961	0.553	0.15
B	0.285	0.251	0.678	0.572	0.256	0.869	0.206	0.662	0.515	0.112	0.841	0.605
C	0.165	0.137	0.346	0.826	0.273	0.421	0.701	0.3	0.747	0.892	0.231	0.233
D	0.265	0.087	0.17	0.199	0.239	0.329	0.212	0.141	0.826	0.897	0.713	0.22
E	0.204	0.101	0.075	0.134	0.213	0.068	0.098	0.965	0.143	0.984	0.088	0.124
F	0.34	0.186	0.36	0.11	0.429	0.166	0.137	0.196	0.191	0.093	0.213	0.231
G	0.422	0.106	0.573	0.673	0.362	1.083	0.124	0.215	0.582	0.527	0.337	0.548
H	0.549	0.088	0.096	0.11	0.104	0.375	0.106	0.414	0.152	0.149	0.112	0.119

### Sheet: Rep2t1
time	120	h
	1	2	3	4	5	6	7	8	9	10	11	12
A	0.191	0.843	0.57	0.2	0.509	0.58	0.319	0.762	0.428	0.866	0.727	0.202
B	0.304	0.264	0.664	0.675	0.322	0.895	0.209	0.848	0.542	0.154	0.871	0.648
C	0.219	0.164	0.378	0.771	0.261	0.61	0.809	0.413	0.787	0.915	0.197	0.228
D	0.616	0.174	0.256	0.232	0.202	0.389	0.471	0.241	0.969	0.886	0.848	0.304
E	0.681	0.189	0.198	0.072	0.277	0.109	0.483	0.771	0.382	0.957	0.197	0.195
F	0.387	0.34	0.58	0.18	0.52	0.183	0.128	0.123	0.264	0.115	0.271	0.344
G	0.434	0.229	0.761	0.667	0.504	0.078	0.054	0.184	0.749	0.698	0.411	0.654
H	0.686	0.21	0.125	0.111	0.046	0.044	0.043	0.076	0.139	0.553	0.134	0.199

### Sheet: Rep3t1
time	120	h
	1	2	3	4	5	6	7	8	9	10	11	12
A	0.144	0.669	0.642	0.146	0.491	0.531	0.223	0.598	0.408	0.876	0.666	0.194
B	0.207	0.201	0.562	0.644	0.299	0.83	0.191	0.807	0.561	0.215	0.818	0.655
C	0.108	0.084	0.237	1.017	0.173	0.525	0.739	0.276	0.821	0.818	0.218	0.247
D	0.502	0.115	0.222	0.21	0.206	0.404	0.215	0.102	0.805	0.881	0.795	0.18
E	0.556	0.164	0.138	0.146	0.221	0.105	0.165	0.764	0.193	0.957	0.146	0.186
F	0.417	0.233	0.508	0.169	0.348	0.169	0.126	0.168	0.112	0.088	0.148	0.226
G	0.494	0.103	0.727	0.596	0.323	0.641	0.118	0.129	0.331	0.456	0.176	0.621
H	0.519	0.148	0.077	0.106	0.142	0.045	0.045	0.294	0.31	0.333	0.109	0.182

### Sheet: Rep1t2
time	144	h
	1	2	3	4	5	6	7	8	9	10	11	12
A	0.105	0.621	0.464	0.173	0.431	0.564	0.21	0.393	0.218	0.88	0.517	0.127
B	0.285	0.251	0.624	0.578	0.244	0.831	0.207	0.711	0.504	0.113	0.907	0.614
C	0.151	0.127	0.341	0.833	0.263	0.422	0.703	0.295	0.777	1.041	0.238	0.254
D	0.257	0.094	0.161	0.193	0.263	0.304	0.208	0.164	0.823	0.906	0.68	0.229
E	0.233	0.09	0.074	0.134	0.218	0.071	0.092	1.037	0.254	0.939	0.087	0.131
F	0.322	0.23	0.342	0.102	0.425	0.189	0.15	0.185	0.19	0.096	0.219	0.249
G	0.39	0.104	0.671	0.695	0.345	1.097	0.146	0.222	0.594	0.468	0.319	0.502
H	0.236	0.146	0.106	0.171	0.182	0.39	0.103	0.429	0.159	0.164	0.101	0.151

### Sheet: Rep2t2
time	144	h
	1	2	3	4	5	6	7	8	9	10	11	12
A	0.177	0.905	0.472	0.19	0.464	0.628	0.32	0.763	0.394	0.777	0.665	0.208
B	0.3	0.269	0.696	0.677	0.309	0.83	0.233	0.879	0.521	0.159	0.818	0.635
C	0.212	0.153	0.365	0.744	0.18	0.608	0.8	0.404	0.8	0.924	0.211	0.244
D	0.594	0.165	0.243	0.237	0.19	0.371	0.498	0.254	1.001	0.853	0.832	0.319
E	0.664	0.175	0.197	0.07	0.286	0.112	0.539	1.04	0.423	0.917	0.194	0.208
F	0.379	0.343	0.602	0.179	0.375	0.238	0.111	0.15	0.259	0.125	0.277	0.342
G	0.422	0.227	0.718	0.707	0.154	0.074	0.045	0.052	0.413	0.732	0.377	0.601
H	0.65	0.253	0.09	0.157	0.047	0.045	0.044	0.066	0.196	0.478	0.123	0.211

### Sheet: Rep3t2
time	144	h
	1	2	3	4	5	6	7	8	9	10	11	12
A	0.129	0.73	0.561	0.139	0.468	0.604	0.223	0.584	0.41	0.749	0.664	0.166
B	0.235	0.194	0.544	0.63	0.285	0.78	0.22	0.828	0.541	0.223	0.844	0.612
C	0.091	0.078	0.265	1.093	0.129	0.504	0.769	0.273	0.906	0.839	0.234	0.243
D	0.502	0.122	0.208	0.222	0.195	0.366	0.214	0.102	0.761	0.898	0.734	0.183
E	0.603	0.164	0.133	0.153	0.236	0.108	0.177	0.971	0.211	0.859	0.14	0.197
F	0.4	0.273	0.492	0.157	0.282	0.173	0.123	0.151	0.118	0.093	0.148	0.234
G	0.488	0.098	0.608	0.647	0.425	0.041	0.044	0.162	0.3	0.45	0.161	0.587
H	0.524	0.171	0.068	0.1	0.045	0.045	0.044	0.078	0.221	0.305	0.105	0.184
