## Supplemental Data 3 for "A Genome-Scale Metabolic Model for the Smut-Fungus *Ustilago maydis*"

### Sheet: Metadata
Organism:	Ustilago maydis
Biolog Array:	PM2A
Experimenter:	Daniel Kaplan+Lena Ullmann
Start:	19.05.2021
Time Unit:	h
Measurements:	3
Replicates:	3
Sheet-Names:	Rep1t1	Rep2t1	Rep3t1	Rep1t2	Rep2t2	Rep3t2	Rep1t3	Rep2t3	Rep3t3

### Sheet: Rep1t1
time	48	h
	1	2	3	4	5	6	7	8	9	10	11	12
A	0.211	0.169	0.155	0.084	0.14	0.283	0.134	0.218	0.215	0.149	0.202	0.608
B	0.191	0.265	0.221	0.252	0.281	0.385	0.27	0.26	0.089	0.334	0.242	0.155
C	0.232	0.254	0.322	0.811	0.459	0.419	0.304	0.052	0.235	0.347	0.24	0.859
D	0.171	0.222	0.295	0.055	0.271	0.308	0.685	0.361	0.217	0.368	0.309	0.342
E	0.042	0.053	0.298	0.272	0.049	0.331	0.335	0.328	0.199	0.204	0.149	0.145
F	0.352	0.334	0.353	0.179	0.141	0.847	0.301	0.284	0.043	0.338	0.222	0.148
G	0.193	0.456	0.218	0.262	0.223	0.229	0.15	0.3	0.473	0.285	0.238	0.146
H	0.439	0.079	0.258	0.382	0.198	0.186	0.281	0.278	0.248	0.196	0.196	0.186

### Sheet: Rep2t1
time	48	h
	1	2	3	4	5	6	7	8	9	10	11	12
A	0.161	0.118	0.185	0.234	0.138	0.32	0.11	0.182	0.145	0.114	0.124	0.62
B	0.137	0.292	0.136	0.224	0.441	0.411	0.415	0.249	0.144	0.331	0.256	0.042
C	0.259	0.263	0.258	0.793	0.576	0.477	0.321	0.048	0.185	0.289	0.22	0.675
D	0.216	0.306	0.284	0.048	0.256	0.289	0.652	0.5	0.196	0.519	0.297	0.053
E	0.041	0.042	0.286	0.236	0.045	0.384	0.42	0.409	0.181	0.301	0.341	0.051
F	0.415	0.274	0.107	0.159	0.085	0.764	0.282	0.189	0.076	0.401	0.341	0.101
G	0.174	0.311	0.204	0.365	0.208	0.232	0.203	0.208	0.459	0.326	0.236	0.15
H	0.305	0.113	0.183	0.253	0.136	0.042	0.052	0.273	0.348	0.125	0.189	0.07

### Sheet: Rep3t1
time	48	h
	1	2	3	4	5	6	7	8	9	10	11	12
A	0.129	0.149	0.17	0.207	0.109	0.32	0.109	0.189	0.17	0.188	0.158	0.602
B	0.158	0.198	0.112	0.206	0.428	0.421	0.414	0.178	0.088	0.394	0.362	0.041
C	0.241	0.241	0.239	0.797	0.597	0.329	0.139	0.05	0.211	0.278	0.218	0.804
D	0.242	0.258	0.244	0.047	0.253	0.147	0.661	0.523	0.16	0.516	0.274	0.07
E	0.043	0.043	0.265	0.204	0.047	0.552	0.519	0.482	0.199	0.245	0.277	0.122
F	0.383	0.267	0.134	0.124	0.073	0.439	0.266	0.29	0.043	0.392	0.3	0.123
G	0.206	0.26	0.203	0.099	0.214	0.232	0.2	0.277	0.556	0.407	0.28	0.086
H	0.399	0.082	0.214	0.36	0.183	0.047	0.147	0.389	0.428	0.216	0.231	0.124

### Sheet: Rep1t2
time	168	h
	1	2	3	4	5	6	7	8	9	10	11	12
A	0.189	0.145	0.107	0.06	0.126	0.249	0.139	0.163	0.159	0.602	0.128	0.078
B	0.187	0.253	0.173	0.238	0.999	0.89	1.121	0.226	0.149	1.187	0.923	0.135
C	0.416	0.273	0.259	1.129	0.993	0.91	0.238	0.047	0.191	0.325	0.215	1.047
D	0.758	0.487	0.204	0.049	0.301	0.203	1.253	1.036	0.147	0.699	0.364	1.194
E	0.041	0.047	0.327	0.198	0.047	0.496	0.578	0.85	0.166	0.248	0.139	0.11
F	0.887	0.389	0.181	0.177	0.157	1.12	0.239	0.754	0.045	0.645	0.156	0.124
G	0.229	0.734	0.192	0.64	0.351	0.296	0.244	0.248	1.077	0.831	0.506	0.218
H	0.625	0.145	0.312	0.281	0.256	0.165	0.175	0.391	0.478	0.244	0.229	0.206

### Sheet: Rep2t2
time	168	h
	1	2	3	4	5	6	7	8	9	10	11	12
A	0.152	0.108	0.121	0.159	0.122	0.311	0.091	0.154	0.147	0.368	0.174	0.107
B	0.146	0.256	0.161	0.211	0.831	0.979	1.301	0.238	0.224	1.199	0.984	0.041
C	0.357	0.227	0.219	1.047	1.071	0.96	0.257	0.049	0.179	0.308	0.315	0.766
D	0.629	0.399	0.218	0.047	0.35	0.134	0.903	0.966	0.127	0.817	0.472	0.165
E	0.041	0.042	0.293	0.21	0.044	0.51	0.37	0.926	0.123	0.246	0.576	0.164
F	0.893	0.344	0.355	0.181	0.16	1.057	0.242	1.208	0.267	0.646	0.299	0.161
G	0.2	0.512	0.16	0.847	0.496	0.043	0.04	0.061	0.968	0.931	0.492	0.217
H	0.692	0.296	0.235	0.195	0.041	0.051	0.046	0.04	0.462	0.199	0.154	0.17

### Sheet: Rep3t2
time	168	h
	1	2	3	4	5	6	7	8	9	10	11	12
A	0.118	0.122	0.12	0.108	0.111	0.31	0.112	0.161	0.138	0.333	0.096	0.377
B	0.139	0.197	0.147	0.183	0.869	1.084	1.248	0.191	0.191	1.283	0.973	0.041
C	0.375	0.19	0.201	0.976	1.034	0.848	0.173	0.08	0.192	0.291	0.204	1.03
D	0.566	0.53	0.197	0.046	0.324	0.233	0.873	1.014	0.126	0.824	0.339	1.057
E	0.043	0.043	0.302	0.253	0.046	1.061	0.446	0.971	0.184	0.296	0.458	0.16
F	0.909	0.353	0.423	0.151	0.056	1.278	0.198	1.066	0.303	0.689	0.181	0.155
G	0.196	0.632	0.155	0.678	0.45	0.041	0.038	0.096	1.063	1.016	0.486	0.18
H	0.729	0.3	0.155	0.293	0.048	0.045	0.046	0.04	0.504	0.233	0.219	0.148

### Sheet: Rep1t3
time	288	h
	1	2	3	4	5	6	7	8	9	10	11	12
A	0.057	0.066	0.077	0.047	0.084	0.166	0.082	0.105	0.096	0.65	0.08	0.117
B	0.259	0.268	0.181	0.617	0.956	1.21	0.726	0.211	0.143	0.857	0.86	0.105
C	0.53	0.309	0.253	1.019	1.01	0.828	0.197	0.047	0.158	0.274	0.448	0.891
D	0.508	0.77	0.188	0.108	0.389	0.2	1.209	0.725	0.117	0.64	0.392	0.931
E	0.042	0.047	0.36	0.186	0.047	0.48	0.448	0.861	0.17	0.22	0.124	0.311
F	0.656	0.435	0.145	0.195	0.101	1.071	0.23	0.948	0.047	0.486	0.128	0.247
G	0.191	0.69	0.217	0.278	0.424	0.325	0.329	0.134	1.005	1.087	0.528	0.322
H	0.217	0.959	0.057	0.057	0.041	0.061	0.047	0.039	0.05	0.217	0.341	0.255

### Sheet: Rep2t3
time	288	h
	1	2	3	4	5	6	7	8	9	10	11	12
A	NaN	NaN	NaN	NaN	NaN	NaN	NaN	NaN	NaN	NaN	NaN	NaN
B	NaN	NaN	NaN	NaN	NaN	NaN	NaN	NaN	NaN	NaN	NaN	NaN
C	NaN	NaN	NaN	NaN	NaN	NaN	NaN	NaN	NaN	NaN	NaN	NaN
D	NaN	NaN	NaN	NaN	NaN	NaN	NaN	NaN	NaN	NaN	NaN	NaN
E	NaN	NaN	NaN	NaN	NaN	NaN	NaN	NaN	NaN	NaN	NaN	NaN
F	NaN	NaN	NaN	NaN	NaN	NaN	NaN	NaN	NaN	NaN	NaN	NaN
G	NaN	NaN	NaN	NaN	NaN	NaN	NaN	NaN	NaN	NaN	NaN	NaN
H	NaN	NaN	NaN	NaN	NaN	NaN	NaN	NaN	NaN	NaN	NaN	NaN

### Sheet: Rep3t3
time	288	h
	1	2	3	4	5	6	7	8	9	10	11	12
A	0.057	0.064	0.088	0.078	0.086	0.23	0.098	0.118	0.087	0.677	0.135	0.085
B	0.208	0.257	0.085	0.259	0.802	1.314	0.771	0.187	0.187	0.673	0.906	0.041
C	0.606	0.258	0.214	1.198	0.964	0.752	0.169	0.073	0.127	0.224	0.488	0.722
D	0.873	0.953	0.252	0.077	0.412	0.18	0.859	0.822	0.094	0.709	0.359	1.059
E	0.043	0.043	0.364	0.272	0.046	0.741	0.33	0.929	0.182	0.276	0.411	0.174
F	0.886	0.481	0.421	0.079	0.157	1.267	0.207	0.996	0.237	0.54	0.148	0.236
G	0.241	0.656	0.132	0.146	0.466	0.042	0.04	0.073	0.903	1.076	0.559	0.289
H	0.703	0.485	0.189	0.239	0.042	0.041	0.043	0.04	0.517	0.185	0.122	0.174
